# Stromal DUF760-1 and DUF760-2 proteins are degraded by the chloroplast Clp protease system but have very different half-lives

**DOI:** 10.1101/2024.03.10.584298

**Authors:** Bingjian Yuan, Klaas J. van Wijk

## Abstract

The chloroplast AAA+ chaperone CLPC1 aids to select, unfold and deliver hundreds of proteins to the stromal CLP protease core complex for degradation. Through *in vivo* CLPC1 trapping we previously identified dozens of trapped proteins that are substrate adaptors (*e.g.* CLPS1 and CLPF), other chaperones (CLPC2 and CLPD) or (potential) substrates (*e.g.* RH3) for the CLP chaperone-protease system. Here we show that two of these highly trapped proteins, DUF760-1 and DUF760-2, are substrates for the chloroplast CLP protease system. *In planta* BiFC and yeast-2-hybrid analyses show that both DUF760 proteins can directly interact with the N-domain of CLPC1. Immunoblotting and confocal microscopy analysis demonstrates that both DUF760 proteins are highly enriched in *clpc1-1* and *clpr2-1* loss-of function mutants. *In vivo* cycloheximide chase assays in different genetic backgrounds show that DUF760-1 and 2 are both degraded by the chloroplast CLP protease. The half-life of DUF760-1 is 4-6 hours, whereas DUF760-2 is so unstable that it is very hard to detect unless degradation is inhibited in CLP loss-of-function alleles. Null mutants for DUF760-1 and DUF760-2 show weak but differential pigment phenotypes and differential sensitivity of protein translation inhibitors. The functions of these DUF760 proteins are unknown; the lack of shared mRNA co-expressors and the large difference in half-life and protein abundance, suggest that they play different roles within the chloroplast. Taken together, our results demonstrate that DUF760-1 and 2 are newly discovered substrates of CLP chaperone-protease system.
