## Supplemental Table 2 for "Stromal DUF760-1 and DUF760-2 proteins are degraded by the chloroplast Clp protease system but have very different half-lives"

### Sheet: Supplemental Table 2A - lines
Supplemental Table 2A. Transgenic lines used in this study.
Name	Information	confocal microscopy for tissue accumulation patterns	immuno-blotting for abundance	protein half-life	MSMS (GFP/YFP affinity eluates)	Vector
duf760-1-1	T-DNA line SALK_030328
duf760-1-2	T-DNA line SALK_066581
g-DUF760-1/WT	The genomic DNA of DUF760-1 with the YFP tag at the C-terminus transformed into the col-0 (WT) background	x				PGWB540
35S-DUF760-1/WT	The cDNAs of DUF760-1 with the GFP tag at the C-terminus driven by 35S promoter transformed into the col-0 (WT) background		x	x	x	PGWB5
35S-DUF760-1/CLPC1-WT	35S-DUF760-1 was introduced into CLPC1-WT by crossing with 35S-DUF760-1/WT				x	PGWB5
35S-DUF760-1/CLPC1-TRAP	35S-DUF760-1 was introduced into CLPC1-TRAP by crossing with 35S-DUF760-1/WT				x	PGWB5
35S-DUF760-1/clpc1-1	35S-DUF760-1 was introduced into clpc1-1 by crossing with 35S-DUF760-1/WT		x		x	PGWB5
35S-DUF760-1/clpr2-1	35S-DUF760-1 was introduced into clpr2-1 by crossing with 35S-DUF760-1/WT		x	x		PGWB5
duf760-2-1	T-DNA line SALK_124643
35S-DUF760-2/WT	The cDNAs of DUF760-2 with the GFP tag at the C-terminus driven by 35S promoter transformed into the col-0 (WT) background	x			x	PGWB540
35S-DUF760-2/CLPC1-WT	35S-DUF760-2 was introduced into CLPC1-WT by crossing with 35S-DUF760-2/WT				x	PGWB540
35S-DUF760-2/CLPC1-TRAP	35S-DUF760-2 was introduced into CLPC1-TRAP by crossing with 35S-DUF760-2/WT				x	PGWB540
35S-DUF760-2/clpc1-1	35S-DUF760-2 was introduced into clpc1-1 by crossing with 35S-DUF760-2/WT				x	PGWB540
35S-DUF760-2/clpr2-1	35S-DUF760-2 was introduced into clpr2-1 by crossing with 35S-DUF760-2/WT					PGWB540
g-DUF760-2/WT	The genomic DNA of DUF760-2 with the YFP tag at the C-terminus transformed into the col-0 (WT) background		x	x		PGWB5
g-DUF760-2/CLPC1-TRAP	g-DUF760-2 was introduced into CLPC1-TRAP by crossing with g-DUF760-2/WT		x			PGWB5
g-DUF760-2/clpc1-1	g-DUF760-2 was introduced into clpc1-1 by crossing with g-DUF760-2/WT		x			PGWB5
g-DUF760-2/clpr2-1	g-DUF760-2 was introduced into clpr2-1 by crossing with g-DUF760-2/WT		x	x		PGWB5
g-DUF760-2/duf760-2 (#2 & #3)	g-DUF760-2 was introduced into duf760-2 by crossing with g-DUF760-2/WT					PGWB5
35S-ctpRECA/WT	Koehler et al (1997) Science
clpc1-1	Nishimura et al (2013) Plant Cell
clpr2-1	Rudella et al (2006) Plant Cell

### Sheet: Supplemental Table 2B - primers
Supplemental Table 2B. Primers used in this study.
Plasmid construction	Sequence (5'-3')
DUF760-1-Genomic-Fw	GGTAGCAGTGAGATGGAAAAATCAGG
DUF760-1-207-no stop- Re	AGCCTTGAGGAAATGGTATTTGGAT
DUF760-2-Genomic-Fw	GTCTGGAATCAAGTTTGTGACGC
DUF760-2-207-no stop-Re	GTTCAGTACGAAGTGATACCTTGAG
DUF760-1-207-Fw	ATGCAAGCCATCGGTAGCAG
DUF760-1-207-no stop- Re	AGCCTTGAGGAAATGGTATTTGGAT
DUF760-2-207-Fw	ATGGACGCTGTGGCGGCGAA
DUF760-2-207-no stop-Re	GTTCAGTACGAAGTGATACCTTGAG
DUF760-1-Y2H-207-Fw	GGGGACAAGTTTGTACAAAAAAGCAGGCTTCATGGGAGATGAAGATTCTAATGAGAAC
DUF760-1-Y2H-207-Re	GGGGACCACTTTGTACAAGAAAGCTGGGTCAGCCTTGAGGAAATGGTATTTGGAT
DUF760-2-Y2H-207-Fw	GGGGACAAGTTTGTACAAAAAAGCAGGCTTCATGGCTTCTGGTGATGCTTCA
DUF760-2-Y2H-207-Re	GGGGACCACTTTGTACAAGAAAGCTGGGTCGTTCAGTACGAAGTGATACCTTGAG
CLPC1-Y2H-207-Fw	GGGGACAAGTTTGTACAAAAAAGCAGGCTTCATGAAAGCAATGTTTGAAAGATTTACG
CLPC1-Y2H(39-252)-207-Fw	GGGGACAAGTTTGTACAAAAAAGCAGGCTTCATGTGTAGTCAGTTACAAGTGTCTG
CLPC1-Y2H(39-252)-207-Re	GGGGACCACTTTGTACAAGAAAGCTGGGTCATTGCTGCTGCTTCCTCCCCCAAC
CLPC1-Y2H(253-635)-207-Fw	GGGGACAAGTTTGTACAAAAAAGCAGGCTTCATGAAGATGCCAACTCTTGAAGAGT
CLPC1-Y2H(253-635)-207-Re	GGGGACCACTTTGTACAAGAAAGCTGGGTCGTTAGGATTCTTGAGTCCAACACG
CGEP-Y2H-207-Fw	GGGGACAAGTTTGTACAAAAAAGCAGGCTTCATGGCTTCACGTTCTGCTTCTAG
CGEP-Y2H-207-Re	GGGGACCACTTTGTACAAGAAAGCTGGGTCGAGAAGTGATCTCCTGAGCTTGGAG
Gene expression analysis
qPCR--DUF760-1-Fw	TCAGTTCTTGGAGACGGACC	Quantitative PCR or RT-PCR
qPCR--DUF760-1-Re	GGTAAGGAGGCGAAGGTTCT	Quantitative PCR or RT-PCR
qPCR-DUF760-2-Fw	ACCGCACTGATGATCTGACA	Quantitative PCR
qPCR-DUF760-2-Re	ACCTTCATCTGACCCACCTG	Quantitative PCR
DUF760-1-207-Fw	ATGCAAGCCATCGGTAGCAG	RT-PCR
DUF760-1-207-no stop- Re	AGCCTTGAGGAAATGGTATTTGGAT	RT-PCR
DUF760-2-207-Fw	ATGGACGCTGTGGCGGCGAA	RT-PCR
DUF760-2-207-no stop-Re	GTTCAGTACGAAGTGATACCTTGAG	RT-PCR
qPCR--DUF760-1-Fw	TCAGTTCTTGGAGACGGACC	RT-PCR for transgene
qPCR-DUF760-2-Fw	ACCGCACTGATGATCTGACA	RT-PCR for transgene
GFP-Re	CGTCGCCGTCCAGCTCGACCAG	RT-PCR for transgene
Genotyping primers
LBb1.3	ATTTTGCCGATTTCGGAAC	Genotyping
AT1G32160.1/SALK_030328 LP	TTGCTACCAATTTCACATGAGAG	Genotyping
AT1G32160.1/SALK_030328 RP	TACCCGTTACTGTCGATGAGC	Genotyping
AT1G32160.1/SALK_066581 LP	GAAACGATTTACGCTCCTTTG	Genotyping
AT1G32160.1/SALK_066581 RP	TACCCGTTACTGTCGATGAGC	Genotyping
AT1G48450.1/SALK_124643 LP	AGGGAGTTGGTTCCTCAAAAC	Genotyping
AT1G48450.1/SALK_124643 RP	TCCATAACCTCTTCATCTGCG	Genotyping
clpc1-1-LP	GCCAACTTGGTAACTCCCTTC	Genotyping
clpc1-1-RP	TCGTTCATTCTCAACACATGC	Genotyping
clpr2-1-LP	CTCAGATTGGAGCAGCAAAAGCCC	Genotyping
clpr2-1-RP	CTTCATTGAGATCGTGAGATTGGTT	Genotyping
