## Supplemental Table 1 for "Stromal DUF760-1 and DUF760-2 proteins are degraded by the chloroplast Clp protease system but have very different half-lives"

### Sheet: Suppl Table S1
Supplemental Table S1. Top 50 mRNA co-expressors of DUF760-1 and DUF760-2 obtained from the ATTEDII database (https://atted.jp/) and annotated according to PPDB http://ppdb.tc.cornell.edu/.
Co-expression coefficient values for the top 50 coexpressors for DUF760-1	Co-expression coefficient values for the top 50 coexpressors for DUF760-2	Accession	Annotation (updated from PPDB)	Subcellular location (updated from PPDB)	TargetP	PFAM	main bin	MapManBin # (from PPDB)	MapManBin Name (from PPDB)
5.4		AT1G01790	K+ efflux antiporter, putitive (KEA1)	envelope-inner-integral	_	FlaC_arch(2) Na_H_Exchanger(1) PI3K_P85_iSH2(1) TrkA_N(1)	34	34.8	transport.metabolite transporters at the envelope membrane
	4.9	AT1G02150	pentatricopeptide repeat (PPR) protein (6 or 7 repeats). Co-express with RNAse E/G At2g04270	plastid	M	DUF2095(1) PPR(7) PPR_1(5) PPR_2(6) PPR_3(6) PPR_long(4) TPR_1(1) TPR_12(2) TPR_	27	27.6*	RNA.pentatricopeptide (PPR) repeat-containing protein
5.5		AT1G02475	Polyketide cyclase domain protein		C	Polyketide_cyc(1) Polyketide_cyc2(1)	35	35.2	not assigned.unknown
4.6		AT1G04350	2-oxoglutarate-dependent dioxygenase		_	2OG-FeII_Oxy(1) DIOX_N(1)	17	17.5.1	hormone metabolism.ethylene.synthesis-degradation
	4.6	AT1G04420	aldo/keto reductase protein	plastid stroma	C	Aldo_ket_red(1) DUF2774(1)	3	3.5	minor CHO metabolism.others
	4.7	AT1G05385	Psb27 homologue LPA19	thylakoid-peripheral-lumenal-side	C	DUF5420(1) PSII_Pbs27(1)	29	29.8	protein.protein assembly and cofactor ligation
5.1		AT1G05900	DNA glycosylase-lyase/endonuclease NTH2- maybe involved in base excision repair	plastid nucleoid	C	HHH(1) HhH-GPD(1) HHH_5(2) MA3(2) MtrA(1)	28	28.2	DNA.repair
	5	AT1G06190	RHON1 - RNAseE interactor	plastid nucleoid	C	NPIP(1) Rho_N(1) SAP(2)	27	27.2	RNA.transcription
5.6		AT1G07700	thioredoxin protein	plastid stroma	C	ADH_N(1) AhpC-TSA(1) DUF249(1) OST3_OST6(1) Thioredoxin(1) Thioredoxin_2(1) Thio	21	21.1	redox.thioredoxin
	4.8	AT1G10830	15-cis-zeta-carotene isomerase (Z-ISO)	plastid	C	DUF2105(2) ICMT(1) NnrU(2) PEMT(2) Sdh_cyt(2)	16	16.1.4	secondary metabolism.isoprenoids.carotenoids
	6.7	AT1G12410	ClpR2 (R-ring)	plastid stroma	C	CLP_protease(1)	29	29.5.5.8.1*	protein.degradation.serine protease.SK.S14
	4.8	AT1G15730	PRLI-interacting factor L, putative	plastid	C	AAA_16(1) AAA_22(1) AAA_23(1) AAA_29(1) ATPase_2(1) cobW(1) CobW_C(1) GTP_EFTU(2	31	31.1	cell.organisation
5		AT1G18060	fibrillin-like (FBN-like)	thylakoid-peripheral-stromal-side	C	PAP_fibrillin(1)	35	35.2	not assigned.unknown
5.2		AT1G19740	LON-domain protein 1 (LON-like1)	plastid	C	bZIP_1(2) DUF3958(2) LON_substr_bdg(1)	29	29.5.5.7*	protein.degradation.serine protease SJ.S16
	4.6	AT1G27385	unknown protein DUF493 domain		C	DUF493(1)	35	35.2	not assigned.unknown
	4.6	AT1G27510	Executer 2 (EXE2)	thylakoid	C	DUF3506(2) UVR(2) YqaH(1)	30	30.15*	signalling.ROS
5.6		AT1G28140	unknown protein	plastid	M	DUF2301(1)	35	35.2	not assigned.unknown
	5.3	AT1G33290	SPD1-homolog	plastid	C	AAA(1) AAA_16(1) AAA_17(1) AAA_18(1) AAA_19(1) AAA_22(1) AAA_24(1) AAA_25(1) AAA	35	35.1	not assigned.no ontology
4.9		AT1G35340	LON-domain protein 2 (LON-like2)	plastid stroma	C	LON_substr_bdg(1)	29	29.5.5.7*	protein.degradation.serine protease SJ.S16
	6	AT1G36320	unknown protein		C	HBB(3) LMBR1(1) RlaP(3)	35	35.2	not assigned.unknown
5.4		AT1G49970	ClpR1 (R-ring)	plastid stroma	C	CLP_protease(1) DrrA_P4M(1) FTCD_C(2) Peptidase_S49(1) Pur_ac_phosph_N(1)	29	29.5.5.8.1*	protein.degradation.serine protease.SK.S14
4.8		AT1G51560	Pyridoxamine 5'-phosphate oxidase protein	plastid stroma	C	DUF2470(1) Putative_PNPOx(1) Pyrid_oxidase_2(1)	18	18.20*	Co-factor and vitamine metabolism.vitamin b6
4.6		AT1G52870	Peroxisomal membrane 22 kDa (Mpv17/PMP22) family		C	BaffR-Tall_bind(1)	35	35.1	not assigned.no ontology
4.8	4.7	AT1G54520	FLAP1, FLUCTUATING-LIGHT- ACCLIMATION PROTEIN (involved in proton homeostasis lumen)	plastid	C	DUF1517(1)	1	1.1	PS.lightreaction
	4.5	AT1G56180	Zn-binding domain VIRESCENT3 (VIR3) (suggested protease)	thylakoid	C	Peptidase_M50(1) Peptidase_M50B(1)	35	35.2	not assigned.unknown
	4.8	AT1G56200	EMB1303 (EMBRYO DEFECTIVE 1303)	plastid	C	GRP(1)	33	33.99	development.unspecified
	5.1	AT1G62390	CLUMPED CHLOROPLAST 1 (CLMP1) -plastid division/final separation step	cytosol	C	Asp-B-Hydro_N(3) PB1(1) TPR_1(4) TPR_11(2) TPR_14(3) TPR_16(3) TPR_19(3) TPR_2(4	31	31.5.3*	cell.plastid.division
5.3		AT1G63970	2C-methyl-D-erythritol 2,4-cyclodiphosphate synthase (MDS)	plastid stroma	C	YgbB(1)	16	16.1.1.5	secondary metabolism.isoprenoids.non-mevalonate pathway.MCS
6.1	4.9	AT1G65260	Vipp1 - mutant HCF155 - PspA like	envelope-intermembranespace; plastid stroma; thylakoid-peripheral-stromal-side	C	DUF4407(2) Fib_alpha(2) Mod_r(3) PhoU(3) PspA_IM30(1) TPR_14(1)	29	29.3.3	protein.targeting.chloroplast
4.7		AT1G66330	senescence-associated protein - AAF	plastid	C	HEAT(2) HEAT_2(1) HSD3(2)	33	33.3*	development.senescence
	5.4	AT1G67280	glyoxalase I -1, putative (lactoylglutathione lyase)	plastid stroma; thylakoid-peripheral-stromal-side	C	CppA_N(2) Glyoxalase(2) Glyoxalase_2(2) Glyoxalase_3(2) Glyoxalase_4(2) Glyoxala	13	13.2.3.2	amino acid metabolism.degradation.aspartate family.threonine
5.8		AT1G67840	chloroplast sensor kinase protein (CSK) - interacts with CK2acp (AT2G23070)	plastid stroma	C	HATPase_c(1) HisKA(1) MIS13(1) SMBP(1) Syntaxin-6_N(1) tRNA-synt_1b(1)	29	29.4.1	protein.postranslational modification.kinase
6.4		AT1G68830	STN7 kinase state transition thylakoid	thylakoid-integral	C	APH(1) FTA2(2) Kdo(1) PK_Tyr_Ser-Thr(1) Pkinase(1) Pkinase_fungal(1)	1	1.1.30	PS.lightreaction.state transition
	4.8	AT1G73885	unknown protein	thylakoid	C		35	35.2	not assigned.unknown
6.6		AT1G77930	J-domain protein DjC75 (type 3)		C	DnaJ(1)	26	26.29*	misc. DnaJ domain with unknown function
4.6		AT1G78915	Tetratricopeptide repeat (TPR) protein	thylakoid	C	ANAPC3(3) ATP-synt_E_2(2) ATP19(1) BTAD(2) NARP1(2) PPR(2) TPR_1(4) TPR_10(3) TP	26	26.33*	misc. tetratricopeptide repeat (TPR)
5.1		AT2G03390	CLPF (adaptor)	plastid stroma	C	HlyD_2(1) UVR(4) YccV-like(1)	29	29.5.5.30*	protein.degradation.serine protease.regulator
4.6		AT2G14910	DUF760-4	plastid	C	DUF1631(1) DUF760(2) I_LWEQ(1) RPOL_N(1)	35	35.2	not assigned.unknown
	6.4	AT2G20860	lipoyl synthase -lip1 mitochondria	mitochondria	M	DUF848(1) LIAS_N(1) Peripla_BP_4(2) Radical_SAM(1)	18	18.11	Co-factor and vitamine metabolism.lipoic acid
4.7		AT2G23390	unknown protein	plastid	M	Acetyltransf_6(1) FemAB(1) FemAB_like(1) Muramidase(1)	35	35.2	not assigned.unknown
5.1		AT2G24820	Tic55 - hydroxylase of Phyllobins (putative Rieske iron-sulfur protein).	envelope-inner-integral	C	PaO(1) Rieske(1) VanA_C(2)	19	19.50*	tetrapyrrole synthesis.tetrapyrrole degradation
	7.4	AT2G28800	Alb3 (Albino 3)	thylakoid-integral	C	60KD_IMP(1) Cytochrom_C_asm(2) DUF2062(2) DUF5524(1) LAP1C(2)	29	29.3.3	protein.targeting.chloroplast
5.1		AT2G29650	ANTR1 - Pi transporter; also named PHT4;1, dual envelope and thylakoid	envelope-inner-integral; thylakoid-integral	C	MFS_1(2) MFS_3(2) MFS_4(1) Sugar_tr(2)	34	34.7	transport.phosphate
	4.7	AT2G30950	FtsH2 (VAR2) (B-type) (FtsH1-2-5-8 complex)	thylakoid-integral	C	AAA(1) AAA_16(3) AAA_17(1) AAA_18(1) AAA_2(2) AAA_22(2) AAA_24(1) AAA_28(1) AAA_	29	29.5.7.2.4*	protein.degradation.metalloprotease.MA(M).M41
	4.8	AT2G35490	fibrillin 2 (FBN2)	plastoglobules	C	PAP_fibrillin(1)	26	26.31*	misc.fibrillins
	4.6	AT2G38270	CAX-interacting protein, CAXIP1-like, glutaredoxin-related protein	plastid stroma	C	Glutaredoxin(1) SH3BGR(1)	34	34.21	transport.calcium
	5.7	AT2G43030	50S ribosomal protein L3	plastid ribosome	C	Ribosomal_L3(2)	29	29.2.1.1.1.2.3	protein.synthesis.ribosomal protein.prokaryotic.chloroplast.50S subunit.L3
5.2		AT2G43945	unknown protein	plastid stroma	C	DNA_processg_A(1) Gamma-thionin(1) NeA_P2(1)	35	35.2	not assigned.unknown
5.1		AT2G46100	unknown protein		C	DUF2358(1)	35	35.2	not assigned.unknown
4.8		AT3G01060	lysine-tRNA ligase	plastid	C	DUF4336(2)	35	35.2	not assigned.unknown
5.6		AT3G02730	thioredoxin f1 (Trx F1)	plastid stroma; thylakoid-peripheral-stromal-side	C	AhpC-TSA(1) OST3_OST6(1) Redoxin(2) Thioredoxin(1) Thioredoxin_2(1) Thioredoxin_	21	21.1	redox.thioredoxin
7.1		AT3G08010	ATAB2 - RNA binding protein; activator translation (affects both photosystems)	plastid stroma	C	Tab2_like(1)	27	27.4	RNA.RNA binding
6.3	4.6	AT3G10230	lycopene beta cyclase (LYC)	plastid	_	DAO(2) FAD_binding_2(2) FAD_binding_3(1) FAD_oxidored(1) GIDA(2) HI0933_like(2)	16	16.1.4.5	secondary metabolism.isoprenoids.carotenoids.lycopene beta cyclase
	6.2	AT3G10970	PYRP2-related Haloacid dehalogenase (HAD) hydrolase	plastid	C	HAD_2(1) Hydrolase(1)	35	35.1	not assigned.no ontology
	4.9	AT3G12080	GTPase EngA-1 (EMBRYO DEFECTIVE 2738) (ENGA-1)	plastid	C	AAA_15(1) AAA_16(2) AAA_18(2) AAA_22(2) AAA_24(2) AAA_28(2) AAA_29(2) AAA_33(2)	29	29.2.7*	protein.synthesis.ribosome biogenesis
4.9		AT3G18500	DNAse I-like superprotein		M	Exo_endo_phos(1)	28	28.1	DNA.synthesis/chromatin structure
	4.9	AT3G26900	shikimate kinase SKL1	plastid stroma	C	DAGK_cat(1) SKI(1)	13	13.1.6.1.5	amino acid metabolism.synthesis.aromatic aa.chorismate.shikimate kinase
7.5		AT3G27925	DEG1 protease (homohexamer)	thylakoid-peripheral-lumenal-side	C	GreA_GreB(1) PDZ(1) PDZ_2(1) PDZ_6(2) Peptidase_S29(1) Peptidase_S32(2) Peptidas	29	29.5.5.1.1*	protein.degradation.serine protease.PA.S1
	5.4	AT4G02725	unknown protein (possibly plastid; model 1)		C		35	35.2	not assigned.unknown
	4.5	AT4G09040	RNA recognition motif (RRM) protein	plastid stroma	C	Arm-DNA-bind_4(1) BRAP2(2) Nup35_RRM_2(2) PHM7_cyt(3) RRM_1(2) RRM_5(2) RRM_occl	27	27.4	RNA.RNA binding
	5.1	AT4G14190	Pentatricopeptide repeat (PPR) protein		C	ATP13(1) DUF3837(2) FeoC(1) Hanta_G1(1) HTH_56(2) Imm30(1) Mtf2(2) PPR(6) PPR_1(	27	27.6*	RNA.pentatricopeptide (PPR) repeat-containing protein
5.8		AT4G14210	phytoene desaturase (PDS)	plastid	C	Amino_oxidase(1) DAO(2) FAD_binding_2(1) FAD_binding_3(1) FAD_oxidored(1) GIDA(1	16	16.1.4.2	secondary metabolism.isoprenoids.carotenoids.phytoene dehydrogenase
	5.4	AT4G17040	CLPR4 (R-ring)	plastid stroma	C	CLP_protease(1)	29	29.5.5.8.1*	protein.degradation.serine protease.SK.S14
5.8		AT4G22890	PGRL1A	thylakoid-integral	C	DUF3920(1) DUF5679(2) Lar_restr_allev(1) TF_Zn_Ribbon(1) TFIIS_C(1) zf-ISL3(2) z	1	1.1.40	PS.lightreaction.cyclic electron flow-chlororespiration
	5.2	AT4G24770	chloroplast ribonucleoprotein CP31A	plastid stroma	C	RRM_1(2) RRM_5(2) RRM_7(2)	27	27.1.5*	RNA.processing.editing
5.3		AT4G26860	Putative pyridoxal phosphate-dependent enzyme		C	Ala_racemase_N(1) VBS(2)	18	18.20*	Co-factor and vitamine metabolism.vitamin b6
4.6		AT4G27390	unknown protein		C	DUF2614(1) FYVE(2) Prok-RING_1(2) TF_Zn_Ribbon(1) YjdM_Zn_Ribbon(1) zf-LITAF-lik	35	35.2	not assigned.unknown
	5.5	AT4G27600	pfkB-like carbohydrate kinase NARA5 - involved in expression of photosynthetic genes	plastid	C	PfkB(1)	3	3.5	minor CHO metabolism.others
4.7		AT4G27800	TAP38, protein phosphatase 2C, involved in LHCII dephosphorylation	thylakoid-peripheral-stromal-side	M	Ion_trans_N(1) PP2C(1) PP2C_2(1)	1	1.1.30	PS.lightreaction.state transition
	4.7	AT4G31530	RELAXATION OF QH1 (ROQH1)	plastid stroma; thylakoid-peripheral-stromal-side	C	3Beta_HSD(1) adh_short(1) Epimerase(1) KR(1) Ldh_1_N(1) NAD_binding_10(1) NAD_bi	35	35.2	not assigned.unknown
	6.4	AT4G32320	ascorbate peroxidase 6		C	peroxidase(1)	26	26.12	misc.peroxidases
4.8		AT4G33500	protein phosphatase 2C (PP2C)	plastid stroma	C	BES1_N(3) PP2C(3) PP2C_2(1) SpoIIE(1)	29	29.4.5	protein.postranslational modification.phosphatase
4.6		AT4G35250	HCF244 - PsbA/D1 biogenesis	thylakoid	C	3Beta_HSD(1) adh_short(1) Epimerase(2) Glu_dehyd_C(1) NAD_binding_10(1) NAD_bind	29	29.2	protein.synthesis
4.7		AT4G35760	vitamin K epoxide reductase like protein (VKORC)-Trx-like or LTO1	thylakoid-integral	C	TssN(1) VKOR(2)	18	18.5	Co-factor and vitamine metabolism.folate & vitamine K
7.5		AT4G37200	HCF164 Fd like	thylakoid-peripheral-stromal-side	C	AhpC-TSA(1) Fer4_13(1) OST3_OST6(1) Redoxin(1) Thioredoxin(1) Thioredoxin_2(1) T	29	29.8	protein.protein assembly and cofactor ligation
	4.8	AT4G38225	unknown protein	plastid stroma	C		35	35.2	not assigned.unknown
	5.4	AT5G03910	ABC transporter protein	envelope	C	AAA(1) AAA_16(1) AAA_18(1) AAA_21(2) AAA_22(1) AAA_25(1) AAA_28(1) AAA_29(1) AAA	34	34.16	transport.ABC transporters and multidrug resistance systems
	5.1	AT5G08340	RIBF2	plastid	_	CTP_transf_like(1) FAD_syn(2) Pectate_lyase22(1) Trans_coact(1)	18	18.3	Co-factor and vitamine metabolism.riboflavin
	4.8	AT5G08540	unknown protein - maybe RNA binding?	envelope-inner	C	DUF3420(1) NuDC(2)	35	35.2	not assigned.unknown
5.2		AT5G08650	Elongation factor Tu with GTP-binding domain LepA	plastid stroma	C	EFG_C(1) EFG_III(1) GTP_EFTU(1) GTP_EFTU_D2(1) LepA_C(1) MMR_HSR1(1) MMR_HSR1_Xt	29	29.2.4	protein.synthesis.elongation
4.8		AT5G08740	NDC1 - dually targeted in plastid & mitochondria	mitochondria; plastoglobules	C	AlaDh_PNT_C(2) DAO(3) Lycopene_cycl(2) NAD_binding_8(2) NAD_binding_9(3) Pyr_red	18	18.5	Co-factor and vitamine metabolism.folate & vitamine K
	5.5	AT5G14260	1O2-SAFEGUARD1 (SAFE1)	plastid stroma	C	Rubis-subs-bind(1) SET(2)	27	27.3.69	RNA.regulation of transcription.SET-domain transcriptional regulator family
5.9		AT5G14970	DUF760-7		C	DUF760(2) RII_binding_1(1)	35	35.2	not assigned.unknown
	4.5	AT5G16140	peptidyl-tRNA hydrolase	plastid	_	Pept_tRNA_hydro(1)	29	29.2.5	protein.synthesis.release
	5.7	AT5G17710	GrpE-1 (EMB1241 - EMBRYO DEFECTIVE 1241); adenyl-nucleotide exchange factor	plastid stroma	C	AAA_9(2) DUF359(2) Fez1(1) GrpE(1) UpxZ(1)	29	29.6	protein.folding
5.5		AT5G19540	DWARF AND YELLOW 1 (DY1)	plastid stroma	C		35	35.2	not assigned.unknown
	6.6	AT5G23040	CHAPERONE-LIKE PROTEIN OF POR1 (CPP1) (CDF1)	envelope; mitochondria	C	CPP1-like(1) Na_Ca_ex(1)	19	19.4	tetrapyrrole synthesis.regulation
	5.7	AT5G23120	HCF136 Tat ltp	thylakoid-peripheral-lumenal-side	C	BNR(4) PSII_BNR(1) Sortilin-Vps10(3)	29	29.8	protein.protein assembly and cofactor ligation
	6	AT5G24690	unknown protein	envelope	C	RETICULATA-like(1)	35	35.2	not assigned.unknown
6.2		AT5G38660	APE1- (ACCLIMATION OF PHOTOSYNTHESIS TO ENVIRONMENT)	thylakoid	C	DUF2854(1)	35	35.2	not assigned.unknown
	4.8	AT5G42390	stromal processing peptidase (SPP)	plastid stroma	C	Peptidase_M16(2) Peptidase_M16_C(2)	29	29.5.7.4.1*	protein.degradation.metalloprotease.ME.M16
5.5		AT5G45170	lectin domain protein (CBBY-related)	plastid stroma	C	HAD_2(2)	35	35.2	not assigned.unknown
5		AT5G48790	unknown protein	thylakoid	C	DUF1995(1)	35	35.2	not assigned.unknown
	4.9	AT5G50920	CLPC1 (also named HSP93-V) - highly similar to CLPC2	envelope-inner-peripheral-stromal-side; plastid stroma	C	AAA(2) AAA_14(2) AAA_16(3) AAA_18(2) AAA_2(2) AAA_22(2) AAA_23(1) AAA_24(2) AAA_	29	29.5.5.30*	protein.degradation.serine protease.regulator
5.2		AT5G61670	Zn-finger J domain 4x repeats (homolog OR (Orange) protein?) (dual nucleus & plastid)	nucleus; plastid	C	DnaJ_CXXCXGXG(2) DUF5351(3)	26	26.29*	misc.DnaJ domain with unknown function
	4.6	AT5G65220	50S ribosomal protein L29	plastid ribosome	C	Clr2(1) Rep_fac-A_C(1) Ribosomal_L29(2)	29	29.2.1.1.1.2.29	protein.synthesis.ribosomal protein.prokaryotic.chloroplast.50S subunit.L29
	4.6	AT5G66720	5-azacytidine resistance protein -related (Not plastid in Pubmed 19440515)	plastid stroma	C	Bac_A_amyl_C(1) PP2C(2) PP2C_2(1) SpoIIE(1)	35	35.1	not assigned.no ontology
